# Network-based hub biomarker discovery for glaucoma

**DOI:** 10.1101/2022.10.09.511456

**Authors:** Xueli Zhang, Shuo Ma, Xianwen Shang, Xiayin Zhang, Lingcong Kong, Ha Jason, Yu Huang, Zhuoting Zhu, Shunming Liu, Katerina Kiburg, Danli Shi, Yueye Wang, Yining Bao, Hao Lai, Wei Wang, Yijun Hu, Ke Zhao, Guang Hu, Huiying Liang, Honghua Yu, Lei Zhang, Mingguang He

## Abstract

Glaucoma is an optic neuropathy, and the leading cause of irreversible blindness worldwide. However, the early detection of glaucoma remains challenging as chronic forms of glaucoma remain largely asymptomatic until considerable irreversible visual field deficits have ensued. Thus, biomarkers that facilitate early diagnosis and treatment for patients with a high risk of progression are critical. Network medicine approaches can be useful in identifying key relationships and important biomolecules for complex diseases. In this paper, we identified several hub biomarkers/drug targets for the diagnosis, treatment and prognosis for glaucoma and explored their associations for glaucoma based on human disease-biomarker and disease-target-drug networks. These results were verified by text-mining and genomic/epidemiology data. We also predicted the new application of BMP1 and MMP9 to diagnose glaucoma and confirm the theory of hub biomarkers with multiple clinical applications. Further, relevant pivotal pathways (regulation of the multicellular organismal process, regulation of localisation, and cytoplasmic vesicle for biomarkers; signal transduction and developmental process for targets) for these hub biomolecules were discovered, which may be foundations for future biomarker and drug target prediction for glaucoma. In conclusion, based on complex networks, hub biomolecules, essential pathways, and close diseases were identified for glaucoma in diagnosis, treatment and prognosis.
