## Supplementary material for "Network-based hub biomarker discovery for glaucoma": Table S1; Table S2; Table S3: Table S2.csv

name	characteristic	path	size
Acute coronary syndrome	Disease	>Glaucoma>Matrix metalloproteinase-9 (MMP-9)>Acute coronary syndrome	2
Asthma	Disease	>Glaucoma>Matrix metalloproteinase-9 (MMP-9)>Asthma	2
Bronchopulmonary dysplasia	Disease	>Glaucoma>Matrix metalloproteinase-9 (MMP-9)>Bronchopulmonary dysplasia	2
Carotid artery atherosclerosis	Disease	>Glaucoma>Matrix metalloproteinase-9 (MMP-9)>Carotid artery atherosclerosis	2
Chagas disease	Disease	>Glaucoma>Matrix metalloproteinase-9 (MMP-9)>Chagas disease	2
Dry eye disease	Disease	>Glaucoma>Matrix metalloproteinase-9 (MMP-9)>Dry eye disease	2
Emphysema	Disease	>Glaucoma>Matrix metalloproteinase-9 (MMP-9)>Emphysema	2
Hepatitis B	Disease	>Glaucoma>Matrix metalloproteinase-9 (MMP-9)>Hepatitis B	2
Huntington disease	Disease	>Glaucoma>Brain-derived neurotrophic factor (BDNF)>Huntington disease	2
Myocardial infarction	Disease	>Glaucoma>Matrix metalloproteinase-9 (MMP-9)>Myocardial infarction	2
Overactive bladder	Disease	>Glaucoma>Brain-derived neurotrophic factor (BDNF)>Overactive bladder	2
Acute graft versus host disease	Disease	>Glaucoma>Matrix metalloproteinase-9 (MMP-9)>Acute coronary syndrome>Interleukin-18 (IL18)>Acute graft versus host disease	4
Acute kidney injury	Disease	>Glaucoma>Matrix metalloproteinase-9 (MMP-9)>Acute coronary syndrome>Cystatin-C (CST3)>Acute kidney injury	4
Acute myocardial infarction	Disease	>Glaucoma>Matrix metalloproteinase-9 (MMP-9)>Acute coronary syndrome>Troponin T, slow skeletal muscle (TNNT1)>Acute myocardial infarction	4
Advanced cancer	Disease	>Glaucoma>Matrix metalloproteinase-9 (MMP-9)>Acute coronary syndrome>Interleukin-6 (IL6)>Advanced cancer	4
African trypanosomiasis	Disease	>Glaucoma>Matrix metalloproteinase-9 (MMP-9)>Chagas disease>Interleukin-6 (IL6)>African trypanosomiasis	4
Amyotrophic lateral sclerosis	Disease	>Glaucoma>Matrix metalloproteinase-9 (MMP-9)>Hepatitis B>Interleukin-6 (IL6)>Amyotrophic lateral sclerosis	4
Arteriosclerosis	Disease	>Glaucoma>Matrix metalloproteinase-9 (MMP-9)>Acute coronary syndrome>C-reactive protein (CRP)>Arteriosclerosis	4
Asphyxia	Disease	>Glaucoma>Matrix metalloproteinase-9 (MMP-9)>Acute coronary syndrome>B-type natriuretic peptide (BNP)>Asphyxia	4
Atherosclerosis	Disease	>Glaucoma>Matrix metalloproteinase-9 (MMP-9)>Acute coronary syndrome>C-reactive protein (CRP)>Atherosclerosis	4
Breast cancer	Disease	>Glaucoma>Matrix metalloproteinase-9 (MMP-9)>Myocardial infarction>C-reactive protein (CRP)>Breast cancer	4
Calcific aortic valve stenosis	Disease	>Glaucoma>Matrix metalloproteinase-9 (MMP-9)>Asthma>C-reactive protein (CRP)>Calcific aortic valve stenosis	4
Candidosis	Disease	>Glaucoma>Matrix metalloproteinase-9 (MMP-9)>Dry eye disease>Interleukin-6 (IL6)>Candidosis	4
Cardiovascular disease	Disease	>Glaucoma>Matrix metalloproteinase-9 (MMP-9)>Acute coronary syndrome>Interleukin-6 (IL6)>Cardiovascular disease	4
Chronic hypertension	Disease	>Glaucoma>Matrix metalloproteinase-9 (MMP-9)>Bronchopulmonary dysplasia>Placenta growth factor (PlGF)>Chronic hypertension	4
Chronic kidney disease	Disease	>Glaucoma>Matrix metalloproteinase-9 (MMP-9)>Bronchopulmonary dysplasia>Interleukin-6 (IL6)>Chronic kidney disease	4
Chronic obstructive pulmonary disease	Disease	>Glaucoma>Matrix metalloproteinase-9 (MMP-9)>Acute coronary syndrome>C-reactive protein (CRP)>Chronic obstructive pulmonary disease	4
Condyloma	Disease	>Glaucoma>Matrix metalloproteinase-9 (MMP-9)>Acute coronary syndrome>CD40L receptor (CD40)>Condyloma	4
Critical illness	Disease	>Glaucoma>Matrix metalloproteinase-9 (MMP-9)>Acute coronary syndrome>Troponin T, slow skeletal muscle (TNNT1)>Critical illness	4
Deep vein thrombosis	Disease	>Glaucoma>Matrix metalloproteinase-9 (MMP-9)>Acute coronary syndrome>P-selectin>Deep vein thrombosis	4
Dengue	Disease	>Glaucoma>Matrix metalloproteinase-9 (MMP-9)>Bronchopulmonary dysplasia>Interleukin-6 (IL6)>Dengue	4
Diabetic nephropathy	Disease	>Glaucoma>Matrix metalloproteinase-9 (MMP-9)>Acute coronary syndrome>Cystatin-C (CST3)>Diabetic nephropathy	4
Graft-versus-host disease	Disease	>Glaucoma>Matrix metalloproteinase-9 (MMP-9)>Chagas disease>Interleukin-6 (IL6)>Graft-versus-host disease	4
Heart failure	Disease	>Glaucoma>Matrix metalloproteinase-9 (MMP-9)>Acute coronary syndrome>C-reactive protein (CRP)>Heart failure	4
Hepatitis C	Disease	>Glaucoma>Matrix metalloproteinase-9 (MMP-9)>Bronchopulmonary dysplasia>Interleukin-6 (IL6)>Hepatitis C	4
HIV infection	Disease	>Glaucoma>Matrix metalloproteinase-9 (MMP-9)>Acute coronary syndrome>C-reactive protein (CRP)>HIV infection	4
Inflammation	Disease	>Glaucoma>Matrix metalloproteinase-9 (MMP-9)>Acute coronary syndrome>P-selectin>Inflammation	4
Inflammatory bowel disease	Disease	>Glaucoma>Matrix metalloproteinase-9 (MMP-9)>Acute coronary syndrome>C-reactive protein (CRP)>Inflammatory bowel disease	4
Influenza	Disease	>Glaucoma>Matrix metalloproteinase-9 (MMP-9)>Asthma>C-reactive protein (CRP)>Influenza	4
Kidney transplant rejection	Disease	>Glaucoma>Matrix metalloproteinase-9 (MMP-9)>Chagas disease>Interleukin-6 (IL6)>Kidney transplant rejection	4
Malaria	Disease	>Glaucoma>Brain-derived neurotrophic factor (BDNF)>Huntington disease>Interleukin-6 (IL6)>Malaria	4
Measles	Disease	>Glaucoma>Matrix metalloproteinase-9 (MMP-9)>Acute coronary syndrome>Interleukin-18 (IL18)>Measles	4
Myalgic encephalomyelitis	Disease	>Glaucoma>Matrix metalloproteinase-9 (MMP-9)>Chagas disease>Interleukin-6 (IL6)>Myalgic encephalomyelitis	4
Neuromyelitis optica	Disease	>Glaucoma>Matrix metalloproteinase-9 (MMP-9)>Chagas disease>Interleukin-6 (IL6)>Neuromyelitis optica	4
Non-alcoholic steatohepatitis	Disease	>Glaucoma>Brain-derived neurotrophic factor (BDNF)>Huntington disease>C-reactive protein (CRP)>Non-alcoholic steatohepatitis	4
Non-small-cell lung cancer	Disease	>Glaucoma>Matrix metalloproteinase-9 (MMP-9)>Bronchopulmonary dysplasia>Interleukin-6 (IL6)>Non-small-cell lung cancer	4
Parkinson disease	Disease	>Glaucoma>Matrix metalloproteinase-9 (MMP-9)>Hepatitis B>C-reactive protein (CRP)>Parkinson disease	4
Patent ductus arteriosus	Disease	>Glaucoma>Matrix metalloproteinase-9 (MMP-9)>Myocardial infarction>B-type natriuretic peptide (BNP)>Patent ductus arteriosus	4
Peripheral arterial disease	Disease	>Glaucoma>Matrix metalloproteinase-9 (MMP-9)>Acute coronary syndrome>C-reactive protein (CRP)>Peripheral arterial disease	4
Persistent pulmonary hypertension of the newborn	Disease	>Glaucoma>Matrix metalloproteinase-9 (MMP-9)>Acute coronary syndrome>B-type natriuretic peptide (BNP)>Persistent pulmonary hypertension of the newborn	4
Premature atherosclerosis	Disease	>Glaucoma>Matrix metalloproteinase-9 (MMP-9)>Acute coronary syndrome>C-reactive protein (CRP)>Premature atherosclerosis	4
Psoriasis vulgaris	Disease	>Glaucoma>Matrix metalloproteinase-9 (MMP-9)>Acute coronary syndrome>Interleukin-6 (IL6)>Psoriasis vulgaris	4
Pulmonary arterial hypertension	Disease	>Glaucoma>Matrix metalloproteinase-9 (MMP-9)>Myocardial infarction>B-type natriuretic peptide (BNP)>Pulmonary arterial hypertension	4
Pulmonary embolism	Disease	>Glaucoma>Matrix metalloproteinase-9 (MMP-9)>Acute coronary syndrome>B-type natriuretic peptide (BNP)>Pulmonary embolism	4
Renal dysfunction	Disease	>Glaucoma>Matrix metalloproteinase-9 (MMP-9)>Acute coronary syndrome>Cystatin-C (CST3)>Renal dysfunction	4
Rheumatic fever	Disease	>Glaucoma>Matrix metalloproteinase-9 (MMP-9)>Acute coronary syndrome>C-reactive protein (CRP)>Rheumatic fever	4
Rheumatoid arthritis	Disease	>Glaucoma>Matrix metalloproteinase-9 (MMP-9)>Bronchopulmonary dysplasia>Interleukin-6 (IL6)>Rheumatoid arthritis	4
Salmonella infection	Disease	>Glaucoma>Matrix metalloproteinase-9 (MMP-9)>Chagas disease>Interleukin-6 (IL6)>Salmonella infection	4
Sepsis	Disease	>Glaucoma>Matrix metalloproteinase-9 (MMP-9)>Acute coronary syndrome>Interleukin-6 (IL6)>Sepsis	4
Solid tumour/cancer	Disease	>Glaucoma>Matrix metalloproteinase-9 (MMP-9)>Hepatitis B>Interleukin-6 (IL6)>Solid tumour/cancer	4
Systemic lupus erythematosus	Disease	>Glaucoma>Matrix metalloproteinase-9 (MMP-9)>Asthma>C-reactive protein (CRP)>Systemic lupus erythematosus	4
Systemic sclerosis	Disease	>Glaucoma>Matrix metalloproteinase-9 (MMP-9)>Acute coronary syndrome>C-reactive protein (CRP)>Systemic sclerosis	4
Testicular cancer	Disease	>Glaucoma>Brain-derived neurotrophic factor (BDNF)>Huntington disease>C-reactive protein (CRP)>Testicular cancer	4
Toxic shock syndrome	Disease	>Glaucoma>Matrix metalloproteinase-9 (MMP-9)>Acute coronary syndrome>C-reactive protein (CRP)>Toxic shock syndrome	4
Toxoplasmosis	Disease	>Glaucoma>Matrix metalloproteinase-9 (MMP-9)>Dry eye disease>Interleukin-6 (IL6)>Toxoplasmosis	4
Tuberculosis	Disease	>Glaucoma>Matrix metalloproteinase-9 (MMP-9)>Chagas disease>Interleukin-6 (IL6)>Tuberculosis	4
West nile virus infection	Disease	>Glaucoma>Matrix metalloproteinase-9 (MMP-9)>Acute coronary syndrome>Interleukin-6 (IL6)>West nile virus infection	4
